# Heat Shock Factor 1 (HSF1) specifically potentiates c-MYC-mediated transcription independently of the canonical heat-shock response

**DOI:** 10.1101/2022.02.22.481519

**Authors:** Meng Xu, Ling Lin, Kun-Han Chuang, Babul Ram, Siyuan Dai, Kuo-Hui Su, Zijian Tang, Chengkai Dai

## Abstract

Despite its pivotal roles in biology, how the transcriptional activity of c-MYC is attuned quantitatively remain poorly defined. Here, we show that heat shock factor 1 (HSF1), the master transcriptional regulator of the heat-shock, or proteotoxic stress, response, acts as a key modifier of the c-MYC-mediated transcription. HSF1 deficiency diminishes c-MYC DNA binding and dampens its transcriptional activity genome-widely. Mechanistically, c-MYC, MAX, and HSF1 assemble into a transcription factor complex on genomic DNAs and, surprisingly, the DNA binding of HSF1 is dispensable. Instead, HSF1 physically recruits the histone acetyltransferase GCN5, thereby promoting histone acetylation and augmenting c-MYC transcriptional activity. Thus, our studies reveal that HSF1 specifically potentiates the c-MYC-mediated transcription, distinct from its role in the canonical heat-shock response. Importantly, this mechanism of action engenders two distinct c-MYC activation states, primary and advanced, which may be important to accommodate diverse physiological and pathological conditions.
