## Supplemental Table 8 for "Heat Shock Factor 1 (HSF1) specifically potentiates c-MYC-mediated transcription independently of the canonical heat-shock response"

### Sheet: Sheet1
Supplementary Table 8: Primer sequences.
qRT-PCR primers
Primer ID	Primer sequences (5'→3')
Mouse_Atf4_ Forward	ATGACCGAGATGAGCTTCCTG
Mouse_Atf4_ Reverse	CCCGCCTTGTCGCTGGAGAAC
Mouse_Apex_ Forward	ATGCCAAAGCGGGGAAAGAAA
Mouse_Apex_ Reverse	GGTGAGGTTTTCTGATCTGGA
Mouse_Ccnd2_ Forward	GAAGGACATCCAACCGTACAT
Mouse_Ccnd2_ Reverse	CCAGGAGCTGAAGATGGGTCT
Mouse_Hspd1_ Forward	GTGTAGACCTTTTAGCCGATGC
Mouse_Hspd1_ Reverse	GTGCCAGTACAGTAGCAGTGG
Mouse_Hsf1_ Forward	AGCTGTGGACCCTCGTGAGCG
Mouse_Hsf1_ Reverse	TAGCCATGTTGTTGTGCTTGA
Mouse_Ncl_Forward	GTGAAGCTCGCAAAGGCTGGC
Mouse_Ncl_Reverse	TTGCCTTTTTTCTGAGGGATG
Mouse_Nop58_Forward	TTTGAAACGTCCGTTGGCTAC
Mouse_Nop58_Reverse	GAATGCTGCTAATGCTTCTGC
Mouse_Npm1_Forward	ATGGAAGACTCGATGGATATGGA
Mouse_Npm1_Reverse	ACCGTTCTTAATGACAACTGGTG
Mouse_Odc1_Forward	GACGAGTTTGACTGCCACATC
Mouse_Odc1_Reverse	CGCAACATAGAACGCATCCTT
Mouse_Ptma_Forward	TCAGACGCGGCAGTGGATAC
Mosue_Ptma_Reverse	TCTACCTCATTGTCAGCCTCC
Mouse_Srm_Forward	GATCGCGGTACCAAGACATCC
Mouse_Srm_Reverse	CCCCGATGATCAGCACCTTCC
Mouse_βActin_Forward	GGCTGTATTCCCCTCCATCG
Mouse_βActin_Reverse	CCAGTTGGTAACAATGCCATGT
ChIP qPCR primers
Primer ID	Primer sequences (5'→3')
Mouse_Npm1_ Forward	TGGATATGGACATGAGTCCTC
Mouse_Npm1_Reverse	GCCAGGCCTCGGCTGGGCTCC
Mouse_Atf4_ Forward	ACGATCTCTAACGCCACAGT
Mouse_Atf4_ Reverse	AAACCCGCCCTTTATAGCCT
Mouse_Hspd1_ Forward	TGCAAAACCCTCTGAGTGTG
Mouse_Hspd1_ Reverse	GTCCGGTGTTCACTTTGACC
Mouse_H19_ Forward	GCCACTCGTAGGCTGTTCAT
Mouse_H19_ Reverse	CCTCACCACAACTCCCACTT
Mouse_Kdr_ Forward	TCCAGATTTGCTCTCAGATG
Mouse_Kdr_ Reverse	AACACAGCTTACTCTCTTGG
Mutagenesis primers
Primer ID	Primer sequences (5'→3')
HSF1_∆P17_Forward	GTGGACACCAGTGCCCTGCTG
HSF1_∆P17_Reverse	GAGCTCATTCTTGTCCAGGCA
HSF1_∆P19_Forward	AGCAGCCCGGATTCAGGGAAG
HSF1_∆P19_Reverse	AAGGTCAGGCAGGCTCATGTC
